# Evaluation of real-time PCR performance for detecting *Diaporthe destruens* in sweet potatoes

**DOI:** 10.1101/2025.03.03.641124

**Authors:** Takashi Fujikawa, Yasuhiro Inoue, Yoshifumi Tsukiori, Hiroyoshi Inoue, Kazuki Fujiwara

**Affiliations:** Institute for Plant Protection, National Agriculture and Food Research Organization (NARO), 2-1-18 Kannondai, Tsukuba, Ibaraki 305-8666, Japan; Kyushu Okinawa Agricultural Research Center, NARO, 2421 Suya, Koshi, Kumamoto 861-1192, Japan; Faculty of Agriculture, Meijo University, 501 Siogamaguchi 1, Tenpaku-ku, Nagoya 468-8502, Aichi, Japan

**Keywords:** Foot rot disease, real-time PCR, detection performance, a receiver operating characteristic (ROC) curve

## Abstract

Sweet potato foot rot disease caused by *Diaporthe destruens* is a major threat to sweet potato production. Rapid and accurate detection in advance is essential to secure healthy plants or to implement effective control. In this study, we evaluated the detection performance of a real-time PCR method previously developed by our research group. The evaluation was conducted using sweet potato samples collected in the field, including those naturally infected with *D. destruens*. Based on the real-time PCR results and the actual occurrence of the disease, a receiver operating characteristic (ROC) curve was generated, and the area under the curve (AUC) was calculated. The AUC values ranged from 0.7041571 to 0.9204286, confirming that this real-time PCR method is a well-balanced detection method for both tubers and stems. Furthermore, to minimize the occurrence of false negatives, the cycle threshold (Ct) cutoff was set at 35, and detection performance (sensitivity, specificity, accuracy, etc.) was analyzed. Then, by considering abnormal melting temperature (Tm) values as negative, high accuracy was achieved, with values of 0.871212 for tubers and 0.715447 for stems. This study not only evaluated the detection performance of the real-time PCR for foot rot pathogens but also contributes to providing information on the methodology and significance of performance evaluation in various real-time PCR genetic detection methods.
