## Supplemental_Table_1 for "Evaluation of real-time PCR performance for detecting *Diaporthe destruens* in sweet potatoes": 03 Suppl Table 1 Results of tubers.xlsx

### Sheet: Sheet1
Supplemental Table 1. Results of real-time PCR and disease onset of tuber samples collected from actual fields.
ID	Sample Name	Cta	Tmb	real-time PCR resultsc	disease onsetd
T01	TK1A	33.901	83.41	positive	diseased
T02	TK1B	36.5898	80.6912	negative	healthy
T03	TK2A	31.8884	85.14	negative	healthy
T04	TK2B	33.4609	81.7407	negative	healthy
T05	TK3A	33.436	84.2895	negative	healthy
T06	TK3B	35.8192	70.7957	negative	healthy
T07	TK4A	27.9518	85.44	negative	healthy
T08	TK4B	34.6547	80.9897	negative	healthy
T09	TK5A	35.4187	81.2909	negative	healthy
T10	TK5B	33.3069	85.4395	negative	healthy
T11	TK6A	35.1418	83.8398	negative	healthy
T12	TK6B	32.8571	84.2895	negative	healthy
T13	TK7A	31.8943	66.4477	negative	healthy
T14	TK7B	35.6039	80.6912	negative	healthy
T15	TK8A	33.7764	80.2414	negative	healthy
T16	TK8B	35.2917	84.2895	negative	healthy
T17	TK9A	33.2104	84.4395	negative	healthy
T18	TK9B	32.6583	84.2895	negative	healthy
T19	TK10A	37.5994	83.644	negative	healthy
T20	TK10B	34.7519	84.4066	negative	healthy
T21	TK11A	34.4589	84.2541	negative	healthy
T22	TK11B	39.4829	77.8476	negative	healthy
T23	TK12A	33.0922	84.1016	negative	healthy
T24	TK12B	35.5669	82.2711	negative	healthy
T25	TK13A	Undetermined	63.967	negative	healthy
T26	TK13B	34.4725	84.2541	negative	healthy
T27	TK14A	34.8878	82.0509	positive	diseased
T28	TK14B	31.5339	83.4066	positive	diseased
T29	TK15A	33.3324	83.8398	positive	diseased
T30	TK15B	34.1064	83.4395	positive	diseased
T31	TK16A	35.239	84.2541	negative	healthy
T32	TK16B	Undetermined	82.7287	negative	healthy
T33	TK17A	32.3365	84.1016	negative	healthy
T34	TK17B	33.3303	83.949	positive	healthy
T35	TK18A	32.2144	84.1016	negative	healthy
T36	TK18B	36.0389	83.644	negative	healthy
T37	TK19A	35.4115	84.1016	negative	healthy
T38	TK19B	35.5076	83.7965	negative	healthy
T39	TK20A	15.7925	83.1396	positive	diseased
T40	TK20B	33.1932	84.5894	negative	healthy
T41	TK21A	17.4755	83.2895	positive	diseased
T42	TK21B	32.7925	84.2895	negative	healthy
T43	TK22A	16.8112	83.1396	positive	diseased
T44	TK22B	31.0989	84.2895	negative	healthy
T45	TK23A	18.4124	83.9897	positive	diseased
T46	TK23B	30.5218	84.4395	negative	healthy
T47	TK24A	28.1789	83.1396	positive	diseased
T48	TK24B	30.4722	84.1396	negative	healthy
T49	TK25A	29.6405	83.949	positive	diseased
T50	TK25B	31.7465	84.1016	negative	healthy
T51	TK26A	34.1722	83.7965	positive	diseased
T52	TK26B	30.9368	84.4066	negative	healthy
T53	TG1A	31.8249	84.2423	negative	healthy
T54	TG1B	31.7569	84.3948	negative	healthy
T55	TG2A	31.7405	83.9374	positive	healthy
T56	TG2B	32.1282	81.8029	negative	healthy
T57	TG3A	31.8144	84.0899	negative	healthy
T58	TG3B	33.5931	81.8029	negative	healthy
T59	TG4A	33.6141	63.6597	negative	healthy
T60	TG4B	32.0903	83.7849	positive	diseased
T61	TG5A	31.8267	81.3455	negative	healthy
T62	TG5B	33.8535	81.498	negative	healthy
T63	TG6A	31.3706	81.3455	negative	healthy
T64	TG6B	33.4114	81.9554	negative	healthy
T65	TG7A	31.3352	83.7849	positive	healthy
T66	TG7B	32.5735	83.9374	positive	diseased
T67	TG8A	32.1658	81.8029	negative	healthy
T68	TG8B	32.5892	81.498	negative	healthy
T69	TG9A	31.4893	84.0899	negative	healthy
T70	TG9B	Undetermined	82.8702	negative	healthy
T71	TG10A	31.4163	83.9374	positive	healthy
T72	TG10B	32.538	81.6505	negative	healthy
T73	TG11A	33.9041	84.0899	negative	healthy
T74	TG11B	30.5774	83.7849	positive	diseased
T75	TG12A	32.3925	83.7849	positive	diseased
T76	TG12B	Undetermined	63.5073	negative	healthy
T77	TG13A	31.9463	83.7849	positive	healthy
T78	TG13B	32.4608	84.0899	negative	healthy
T79	TG14A	35.4631	64.8794	negative	healthy
T80	TG14B	31.7361	83.7849	positive	healthy
T81	TG15A	31.3062	83.7849	positive	healthy
T82	TG15B	33.3909	81.3455	negative	healthy
T83	TG16A	35.2314	81.6505	negative	healthy
T84	TG16B	22.8894	83.7849	positive	diseased
T85	TG17A	33.139	83.9374	positive	diseased
T86	TG17B	36.0388	83.6325	negative	healthy
T87	TG18A	31.5475	83.48	positive	diseased
T88	TG18B	21.313	83.9374	positive	diseased
T89	TG19A	19.5187	83.3276	positive	diseased
T90	TG19B	33.6371	81.498	negative	healthy
T91	TG20A	15.6156	83.1751	positive	diseased
T92	TG20B	31.1085	83.7849	positive	diseased
T93	TG21A	32.1238	83.1751	positive	diseased
T94	TG21B	15.6913	83.48	positive	diseased
T95	TG22A	31.5209	83.48	positive	healthy
T96	TG22B	31.7885	84.2423	negative	healthy
T97	TG23A	31.6371	83.7849	positive	healthy
T98	TG23B	31.0962	83.9374	positive	healthy
T99	TG24A	31.2203	83.48	positive	healthy
T100	TG24B	31.8936	84.0899	negative	healthy
T101	TG25A	32.1477	83.7849	positive	healthy
T102	TG25B	31.5221	84.0899	negative	healthy
T103	TG26A	18.09	83.3276	positive	diseased
T104	TG26B	30.3521	84.0899	negative	healthy
T105	TG27A	29.7746	83.7849	positive	diseased
T106	TG27B	31.822	83.7849	positive	diseased
T107	TG28A	31.4423	83.7849	positive	healthy
T108	TG28B	31.4655	81.498	negative	healthy
T109	TG29A	32.6081	81.498	negative	healthy
T110	TG29B	31.6673	83.9374	positive	healthy
T111	TG30A	15.8387	83.48	positive	diseased
T112	TG30B	30.5175	83.9374	positive	diseased
T113	TG31A	31.2192	83.48	positive	healthy
T114	TG31B	32.1398	83.9374	positive	healthy
T115	TG32A	31.893	83.6325	positive	healthy
T116	TG32B	33.4377	81.8029	negative	healthy
T117	TG33A	33.1322	82.1078	negative	healthy
T118	TG33B	34.627	77.8389	negative	healthy
T119	TG34A	31.3475	83.0899	positive	diseased
T120	TG34B	32.2178	84.0899	negative	healthy
T121	TG35A	32.688	83.7849	positive	diseased
T122	TG35B	20.8098	83.48	positive	diseased
T123	TG36A	31.2252	83.6325	positive	diseased
T124	TG36B	35.0929	81.8029	negative	healthy
T125	TG37A	31.4245	83.7849	positive	diseased
T126	TG37B	32.8967	83.6325	positive	diseased
T127	TG38A	20.4921	83.1751	positive	diseased
T128	TG38B	30.044	83.9374	positive	diseased
T129	TG39A	15.2419	83.6325	positive	diseased
T130	TG39B	30.985	83.9374	positive	diseased
T131	TG40A	32.6089	83.7849	positive	diseased
T132	TG40B	33.6747	81.498	negative	healthy
aIt is determined that Ct value <35 is positive and Ct value ≥35 is negative.
bEven if a Ct<35 is obtained, if the Tm value of the amplified product is different from the expected Tm value of the target, it is decided as an "outlier" and negative.
Here, a Tm value of around 83℃ indicates the Tm value of normal target DNA.
cThe results of real-time PCR determined from Ct and Tm values ​​are shown.
dWhen the remaining tubers from which each sample was derived were transplanted into a field, plants that showed foot rot disease were indicated as "disease."
