## Supplemental_Table_2 for "Evaluation of real-time PCR performance for detecting *Diaporthe destruens* in sweet potatoes": 04 Suppl Table 2 Results of stems.xlsx

### Sheet: Sheet1
Supplemental Table 2. Results of real-time PCR and disease onset of stems samples collected from actual fields.
ID	Sample Name	Cta	Tmb	real-time PCR resultsc	disease onsetd
S01	MM9-1	15.6096	83.9775	positive	diseased
S02	MM8-1	15.9913	83.8238	positive	diseased
S03	MM4-1	17.9751	84.2849	positive	diseased
S04	MM10-1	20.0577	83.8238	positive	diseased
S05	MM1-1	21.7824	83.8238	positive	diseased
S06	MM3-1	22.4305	84.1312	positive	healthy
S07	MM5-2	22.496	84.1312	positive	diseased
S08	MM9-4	23.127	84.1312	positive	healthy
S09	MM5-1	23.7581	83.9775	positive	diseased
S10	MM3-5	25.6792	83.9775	positive	diseased
S11	MM9-3	26.9848	84.1312	positive	diseased
S12	MM10-3	27.0447	84.1312	positive	diseased
S13	MM5-5	27.1686	83.8238	positive	diseased
S14	MM4-5	27.5485	84.1312	positive	diseased
S15	MM2-1	28.1883	84.2849	positive	diseased
S16	MM2-5	28.3972	84.1312	positive	diseased
S17	MM3-4	28.4717	84.1312	positive	healthy
S18	MM2-2	28.6949	84.4386	positive	diseased
S19	MM6-5	28.742	83.9775	positive	healthy
S20	MM2-4	29.0686	84.2849	positive	diseased
S21	MM4-4	29.2199	84.2849	positive	diseased
S22	MM5-4	29.319	84.1312	positive	diseased
S23	MM10-2	29.5998	83.9775	positive	diseased
S24	MM9-2	29.7213	84.1312	positive	diseased
S25	MM3-3	29.9676	84.1312	positive	healthy
S26	MM5-3	30.1449	83.9775	positive	diseased
S27	K1	30.5845	85.1432	negative	healthy
S28	K2	30.6727	84.3812	positive	healthy
S29	MM6-3	31.0887	84.1312	positive	healthy
S30	MM8-5	31.1887	83.9775	positive	diseased
S31	MM4-3	31.2118	84.2849	positive	diseased
S32	MM6-1	31.2653	84.1312	positive	healthy
S33	MM6-4	31.2964	84.1312	positive	diseased
S34	MM3-2	31.3617	84.2849	positive	healthy
S35	MM8-4	31.3927	83.9775	positive	diseased
S36	MM6-2	31.5691	84.1312	positive	healthy
S37	MM4-2	31.6563	84.2849	positive	diseased
S38	K3	31.759	85.1432	negative	healthy
S39	K4	31.7776	85.1432	negative	healthy
S40	K5	31.9061	84.4508	positive	healthy
S41	K6	31.9077	84.2931	positive	healthy
S42	O1	31.9146	70.4342	negative	healthy
S43	MM2-3	32.0025	84.2849	positive	diseased
S44	MM8-2	32.2606	83.8238	positive	diseased
S45	K7	32.306	84.2931	positive	healthy
S46	MM1-5	32.3106	84.2849	positive	diseased
S47	MM8-3	32.3412	83.9775	positive	diseased
S48	K8	32.421	84.686	positive	healthy
S49	K9	32.5039	84.686	positive	healthy
S50	K10	32.5493	85.1432	negative	healthy
S51	K11	32.6586	84.4508	positive	healthy
S52	K12	32.7562	82.4002	negative	healthy
S53	MM1-4	32.8029	84.2849	positive	healthy
S54	K13	32.8631	84.4508	positive	healthy
S55	K14	32.9428	84.45	positive	diseased
S56	K15	33.0786	84.8384	positive	healthy
S57	K16	33.0903	71.2	negative	healthy
S58	K17	33.1233	70.887	negative	healthy
S59	K18	33.2185	84.9908	positive	healthy
S60	K19	33.2465	83.504	positive	diseased
S61	K20	33.3335	83.9776	positive	healthy
S62	K21	33.3385	85.1432	negative	healthy
S63	K22	33.4173	84.5336	positive	healthy
S64	K23	33.4522	84.5336	positive	healthy
S65	K24	33.5027	72.3048	negative	healthy
S66	K25	33.5359	84.686	positive	healthy
S67	K26	33.5648	84.4508	positive	healthy
S68	K27	33.5853	85.4479	negative	healthy
S69	K28	33.6259	71.04	negative	healthy
S70	K29	33.6307	80.1145	negative	healthy
S71	K30	33.6907	85.2955	negative	healthy
S72	K31	33.7301	84.4508	positive	healthy
S73	K32	33.7346	84.4508	positive	healthy
S74	K33	33.7816	84.2289	positive	healthy
S75	O2	33.8259	81.9266	negative	healthy
S76	O3	33.8297	81.9266	negative	healthy
S77	K34	33.8301	84.1354	positive	healthy
S78	K35	33.8382	81.3336	negative	healthy
S79	O4	33.8449	70.885	negative	healthy
S80	O5	33.8771	71.358	negative	healthy
S81	O6	33.9432	77.983	negative	healthy
S82	K36	33.9503	84.9908	positive	healthy
S83	K37	33.9609	84.4508	positive	healthy
S84	K38	34.006	82.0955	negative	healthy
S85	O7	34.0895	85.05	negative	healthy
S86	K39	34.0907	82.8734	negative	healthy
S87	K40	34.1643	84.7663	positive	healthy
S88	K41	34.1757	81.6383	negative	healthy
S89	K42	34.1796	71.2007	negative	healthy
S90	K43	34.191	84.2931	positive	healthy
S91	O8	34.2633	85.04	negative	healthy
S92	K1	34.2668	80.8764	negative	healthy
S93	MM1-2	34.2759	83.0553	positive	diseased
S94	O9	34.3354	82.0778	negative	healthy
S95	O10	34.4009	81.9266	negative	healthy
S96	O11	34.4059	81.34	negative	healthy
S97	K44	34.409	71.5161	negative	healthy
S98	K45	34.4551	71.581	negative	healthy
S99	K46	34.4832	71.6739	negative	healthy
S100	K47	34.5044	84.1354	positive	healthy
S101	K48	34.5333	82.5526	negative	healthy
S102	K49	34.583	70.727	negative	healthy
S103	O12	34.7226	81.9266	negative	healthy
S104	O13	34.7261	71.358	negative	healthy
S105	K50	34.8051	85.2955	negative	healthy
S106	O14	34.837	80.5657	negative	healthy
S107	K51	34.9063	85.2955	negative	healthy
S108	K52	35.1997	71.3584	negative	healthy
S109	K53	35.219	82.1088	negative	healthy
S110	K54	35.2219	71.9894	negative	healthy
S111	K55	35.2928	71.5161	negative	healthy
S112	K56	35.3406	82.4003	negative	healthy
S113	K57	35.4317	71.284	negative	healthy
S114	K58	35.5397	71.3584	negative	diseased
S115	K59	35.6546	82.4002	negative	healthy
S116	O15	35.7148	82.0778	negative	healthy
S117	O16	35.7413	83.1363	negative	healthy
S118	K60	35.7561	71.7334	negative	healthy
S119	K61	35.7905	71.8858	negative	healthy
S120	O17	35.7922	82.0778	negative	healthy
S121	O18	35.849	81.3217	negative	healthy
S122	K62	36.0168	84.3957	negative	healthy
S123	K63	36.0716	71.581	negative	healthy
S124	K64	36.212	71.9894	negative	healthy
S125	K65	36.4889	84.2432	negative	healthy
S126	K66	36.5482	72.1988	negative	healthy
S127	O19	36.5649	80.8681	negative	healthy
S128	K67	36.7024	83.0312	negative	healthy
S129	K68	36.7255	82.1088	negative	healthy
S130	K69	36.911	84.5481	negative	healthy
S131	K70	37.0142	71.4365	negative	healthy
S132	K71	37.2731	83.9383	negative	healthy
S133	K72	37.3222	84.3957	negative	healthy
S134	K73	37.372	84.7006	negative	healthy
S135	K74	37.414	84.7006	negative	healthy
S136	K75	37.4958	83.6621	negative	healthy
S137	K76	37.6956	70.6742	negative	healthy
S138	K77	37.7569	83.9383	negative	healthy
S139	O20	37.926	81.6242	negative	healthy
S140	K78	37.9934	70.9791	negative	healthy
S141	K79	38.04	83.9383	negative	healthy
S142	K80	38.0499	71.9894	negative	healthy
S143	K81	38.3074	84.5481	negative	healthy
S144	K82	38.3091	71.9894	negative	healthy
S145	K83	38.4236	81.1383	negative	healthy
S146	K84	38.5372	83.4809	negative	healthy
S147	K85	38.5871	71.4365	negative	healthy
S148	K86	38.8142	81.9563	negative	healthy
S149	K87	38.8309	81.8038	negative	healthy
S150	K88	39.1023	72.1471	negative	healthy
S151	K89	39.3975	64.2601	negative	healthy
S152	K90	39.5234	70.6742	negative	healthy
S153	K91	39.5944	84.5481	negative	healthy
S154	K92	39.6386	77.5349	negative	healthy
S155	K93	39.8324	63.3136	negative	healthy
S156	K94	40.0169	71.284	negative	healthy
S157	K95	41.0927	71.284	negative	healthy
S158	K96	42.0081	71.5889	negative	healthy
S159	K97	42.0454	71.4365	negative	healthy
S160	K98	44.5553	71.7414	negative	healthy
S161	K99	Undetermined	65.1856	negative	healthy
S162	K100	Undetermined	62.9982	negative	healthy
S163	K101	Undetermined	63.3136	negative	healthy
aIt is determined that Ct value <35 is positive and Ct value ≥35 is negative.
bEven if a Ct<35 is obtained, if the Tm value of the amplified product is different from the expected Tm value of the target, it is decided as an "outlier" and negative.
Here, a Tm value of around 84℃ indicates the Tm value of normal target DNA.
cThe results of real-time PCR determined from Ct and Tm values ​​are shown.
dWhen the remaining stems from which each sample was derived were transplanted into a field, plants that showed foot rot disease were indicated as "disease."
