## Supplemental_Table_3 for "Evaluation of real-time PCR performance for detecting *Diaporthe destruens* in sweet potatoes": 05 Suppl Table 3 Results of tubers and stems for ROC curves.xlsx

### Sheet: Sheet1
Supplemental Table 3. Arranged tables of results of real-time PCR and disease onset of tubers and stems for generating ROC curves.
a. Tubers (original case)			b. Tubers (case in which abnormal Tm values were excluded)			c. Stems (original case)			d. Stems (case in which abnormal Tm values were excluded)
Ct valuesa	disease onsetb		Ct valuesa	disease onsetb		Ct valuesa	disease onsetb		Ct valuesa	disease onsetb
-33.901	1		-33.901	1		-15.6096	1		-15.6096	1
-36.5898	0		-35.8192	0		-15.9913	1		-15.9913	1
-31.8884	0		-35.4187	0		-17.9751	1		-17.9751	1
-33.4609	0		-35.1418	0		-20.0577	1		-20.0577	1
-33.436	0		-35.6039	0		-21.7824	1		-21.7824	1
-35.8192	0		-35.2917	0		-22.4305	0		-22.4305	0
-27.9518	0		-37.5994	0		-22.496	1		-22.496	1
-34.6547	0		-39.4829	0		-23.127	0		-23.127	0
-35.4187	0		-35.5669	0		-23.7581	1		-23.7581	1
-33.3069	0		-45	0		-25.6792	1		-25.6792	1
-35.1418	0		-34.8878	1		-26.9848	1		-26.9848	1
-32.8571	0		-31.5339	1		-27.0447	1		-27.0447	1
-31.8943	0		-33.3324	1		-27.1686	1		-27.1686	1
-35.6039	0		-34.1064	1		-27.5485	1		-27.5485	1
-33.7764	0		-35.239	0		-28.1883	1		-28.1883	1
-35.2917	0		-45	0		-28.3972	1		-28.3972	1
-33.2104	0		-33.3303	0		-28.4717	0		-28.4717	0
-32.6583	0		-36.0389	0		-28.6949	1		-28.6949	1
-37.5994	0		-35.4115	0		-28.742	0		-28.742	0
-34.7519	0		-35.5076	0		-29.0686	1		-29.0686	1
-34.4589	0		-15.7925	1		-29.2199	1		-29.2199	1
-39.4829	0		-17.4755	1		-29.319	1		-29.319	1
-33.0922	0		-16.8112	1		-29.5998	1		-29.5998	1
-35.5669	0		-18.4124	1		-29.7213	1		-29.7213	1
-45	0		-28.1789	1		-29.9676	0		-29.9676	0
-34.4725	0		-29.6405	1		-30.1449	1		-30.1449	1
-34.8878	1		-34.1722	1		-30.5845	0		-30.6727	0
-31.5339	1		-31.7405	0		-30.6727	0		-31.0887	0
-33.3324	1		-32.0903	1		-31.0887	0		-31.1887	1
-34.1064	1		-31.3352	0		-31.1887	1		-31.2118	1
-35.239	0		-32.5735	1		-31.2118	1		-31.2653	0
-45	0		-45	0		-31.2653	0		-31.2964	1
-32.3365	0		-31.4163	0		-31.2964	1		-31.3617	0
-33.3303	0		-32.538	0		-31.3617	0		-31.3927	1
-32.2144	0		-33.9041	0		-31.3927	1		-31.5691	0
-36.0389	0		-30.5774	1		-31.5691	0		-31.6563	1
-35.4115	0		-32.3925	1		-31.6563	1		-31.9061	0
-35.5076	0		-45	0		-31.759	0		-31.9077	0
-15.7925	1		-31.9463	0		-31.7776	0		-32.0025	1
-33.1932	0		-35.4631	0		-31.9061	0		-32.2606	1
-17.4755	1		-31.7361	0		-31.9077	0		-32.306	0
-32.7925	0		-31.3062	0		-31.9146	0		-32.3106	1
-16.8112	1		-22.8894	1		-32.0025	1		-32.3412	1
-31.0989	0		-33.139	1		-32.2606	1		-32.421	0
-18.4124	1		-36.0388	0		-32.306	0		-32.5039	0
-30.5218	0		-31.5475	1		-32.3106	1		-32.6586	0
-28.1789	1		-21.313	1		-32.3412	1		-32.8029	0
-30.4722	0		-19.5187	1		-32.421	0		-32.8631	0
-29.6405	1		-15.6156	1		-32.5039	0		-32.9428	1
-31.7465	0		-31.1085	1		-32.5493	0		-33.0786	0
-34.1722	1		-32.1238	1		-32.6586	0		-33.2185	0
-30.9368	0		-15.6913	1		-32.7562	0		-33.2465	1
-31.8249	0		-31.5209	0		-32.8029	0		-33.3335	0
-31.7569	0		-31.6371	0		-32.8631	0		-33.4173	0
-31.7405	0		-31.0962	0		-32.9428	1		-33.4522	0
-32.1282	0		-31.2203	0		-33.0786	0		-33.5359	0
-31.8144	0		-32.1477	0		-33.0903	0		-33.5648	0
-33.5931	0		-18.09	1		-33.1233	0		-33.7301	0
-33.6141	0		-29.7746	1		-33.2185	0		-33.7346	0
-32.0903	1		-31.822	1		-33.2465	1		-33.7816	0
-31.8267	0		-31.4423	0		-33.3335	0		-33.8301	0
-33.8535	0		-31.6673	0		-33.3385	0		-33.9503	0
-31.3706	0		-15.8387	1		-33.4173	0		-33.9609	0
-33.4114	0		-30.5175	1		-33.4522	0		-34.1643	0
-31.3352	0		-31.2192	0		-33.5027	0		-34.191	0
-32.5735	1		-32.1398	0		-33.5359	0		-34.2759	1
-32.1658	0		-31.893	0		-33.5648	0		-34.5044	0
-32.5892	0		-33.4377	0		-33.5853	0		-35.1997	0
-31.4893	0		-33.1322	0		-33.6259	0		-35.219	0
-45	0		-34.627	0		-33.6307	0		-35.2219	0
-31.4163	0		-31.3475	1		-33.6907	0		-35.2928	0
-32.538	0		-32.2178	0		-33.7301	0		-35.3406	0
-33.9041	0		-32.688	1		-33.7346	0		-35.4317	0
-30.5774	1		-20.8098	1		-33.7816	0		-35.5397	1
-32.3925	1		-31.2252	1		-33.8259	0		-35.6546	0
-45	0		-35.0929	0		-33.8297	0		-35.7148	0
-31.9463	0		-31.4245	1		-33.8301	0		-35.7413	0
-32.4608	0		-32.8967	1		-33.8382	0		-35.7561	0
-35.4631	0		-20.4921	1		-33.8449	0		-35.7905	0
-31.7361	0		-30.044	1		-33.8771	0		-35.7922	0
-31.3062	0		-15.2419	1		-33.9432	0		-35.849	0
-33.3909	0		-30.985	1		-33.9503	0		-36.0168	0
-35.2314	0		-32.6089	1		-33.9609	0		-36.0716	0
-22.8894	1					-34.006	0		-36.212	0
-33.139	1					-34.0895	0		-36.4889	0
-36.0388	0					-34.0907	0		-36.5482	0
-31.5475	1					-34.1643	0		-36.5649	0
-21.313	1					-34.1757	0		-36.7024	0
-19.5187	1					-34.1796	0		-36.7255	0
-33.6371	0					-34.191	0		-36.911	0
-15.6156	1					-34.2633	0		-37.0142	0
-31.1085	1					-34.2668	0		-37.2731	0
-32.1238	1					-34.2759	1		-37.3222	0
-15.6913	1					-34.3354	0		-37.372	0
-31.5209	0					-34.4009	0		-37.414	0
-31.7885	0					-34.4059	0		-37.4958	0
-31.6371	0					-34.409	0		-37.6956	0
-31.0962	0					-34.4551	0		-37.7569	0
-31.2203	0					-34.4832	0		-37.926	0
-31.8936	0					-34.5044	0		-37.9934	0
-32.1477	0					-34.5333	0		-38.04	0
-31.5221	0					-34.583	0		-38.0499	0
-18.09	1					-34.7226	0		-38.3074	0
-30.3521	0					-34.7261	0		-38.3091	0
-29.7746	1					-34.8051	0		-38.4236	0
-31.822	1					-34.837	0		-38.5372	0
-31.4423	0					-34.9063	0		-38.5871	0
-31.4655	0					-35.1997	0		-38.8142	0
-32.6081	0					-35.219	0		-38.8309	0
-31.6673	0					-35.2219	0		-39.1023	0
-15.8387	1					-35.2928	0		-39.3975	0
-30.5175	1					-35.3406	0		-39.5234	0
-31.2192	0					-35.4317	0		-39.5944	0
-32.1398	0					-35.5397	1		-39.6386	0
-31.893	0					-35.6546	0		-39.8324	0
-33.4377	0					-35.7148	0		-40.0169	0
-33.1322	0					-35.7413	0		-41.0927	0
-34.627	0					-35.7561	0		-42.0081	0
-31.3475	1					-35.7905	0		-42.0454	0
-32.2178	0					-35.7922	0		-44.5553	0
-32.688	1					-35.849	0		-45	0
-20.8098	1					-36.0168	0		-45	0
-31.2252	1					-36.0716	0		-45	0
-35.0929	0					-36.212	0
-31.4245	1					-36.4889	0
-32.8967	1					-36.5482	0
-20.4921	1					-36.5649	0
-30.044	1					-36.7024	0
-15.2419	1					-36.7255	0
-30.985	1					-36.911	0
-32.6089	1					-37.0142	0
-33.6747	0					-37.2731	0
						-37.3222	0
						-37.372	0
						-37.414	0
						-37.4958	0
						-37.6956	0
						-37.7569	0
						-37.926	0
						-37.9934	0
						-38.04	0
						-38.0499	0
						-38.3074	0
						-38.3091	0
						-38.4236	0
						-38.5372	0
						-38.5871	0
						-38.8142	0
						-38.8309	0
						-39.1023	0
						-39.3975	0
						-39.5234	0
						-39.5944	0
						-39.6386	0
						-39.8324	0
						-40.0169	0
						-41.0927	0
						-42.0081	0
						-42.0454	0
						-44.5553	0
						-45	0
						-45	0
						-45	0
aTo generate the ROC curve, we multiplied the Ct value by "-1." ROC curves generally show a positive relationship where the higher the observed value, the higher the incidence of disease. However, in real-time PCR assay, the lower the Ct value, the higher the incidence of disease. This is a mean to correct for this relationship.
bTo generate the ROC curve, the observed case of disease onset is represented by a binary value of “1” and the healthy case is represented by a binary value of “0.”
