## Supplemental_Table_4 for "Evaluation of real-time PCR performance for detecting *Diaporthe destruens* in sweet potatoes": 06 Suppl Table 4 Caluclation of accuracy.xlsx

### Sheet: Sheet1
Supplemental Table 4. Calculation results of accuracy for each cutoff value in generating ROC curves
a. Tubers (original case)										b. Tubers (case in which abnormal Tm values were excluded)										c. Stems (original case)										d. Stems (case in which abnormal Tm values were excluded)
	Cutoffa	TPb	FPb	FNb	TNb	Sensitivityc	Specificityc	Accuracyc			Cutoffa	TPb	FPb	FNb	TNb	Sensitivityc	Specificityc	Accuracyc			Cutoffa	TPb	FPb	FNb	TNb	Sensitivityc	Specificityc	Accuracyc			Cutoffa	TPb	FPb	FNb	TNb	Sensitivityc	Specificityc	Accuracyc
1	Inf	0	0	41	91	0	1	0.689394		1	Inf	0	0	41	37	0	1	0.474359		1	Inf	0	0	34	129	0	1	0.791411		1	Inf	0	0	34	89	0	1	0.723577
2	-15.2419	1	0	40	91	0.0243902	1	0.69697		2	-15.2419	1	0	40	37	0.0243902	1	0.487179		2	-15.6096	1	0	33	129	0.0294118	1	0.797546		2	-15.6096	1	0	33	89	0.0294118	1	0.731707
3	-15.6156	2	0	39	91	0.0487805	1	0.704546		3	-15.6156	2	0	39	37	0.0487805	1	0.5		3	-15.9913	2	0	32	129	0.0588235	1	0.803681		3	-15.9913	2	0	32	89	0.0588235	1	0.739837
4	-15.6913	3	0	38	91	0.0731707	1	0.712121		4	-15.6913	3	0	38	37	0.0731707	1	0.512821		4	-17.9751	3	0	31	129	0.0882353	1	0.809816		4	-17.9751	3	0	31	89	0.0882353	1	0.747968
5	-15.7925	4	0	37	91	0.097561	1	0.719697		5	-15.7925	4	0	37	37	0.097561	1	0.525641		5	-20.0577	4	0	30	129	0.117647	1	0.815951		5	-20.0577	4	0	30	89	0.117647	1	0.756098
6	-15.8387	5	0	36	91	0.121951	1	0.727273		6	-15.8387	5	0	36	37	0.121951	1	0.538462		6	-21.7824	5	0	29	129	0.147059	1	0.822086		6	-21.7824	5	0	29	89	0.147059	1	0.764228
7	-16.8112	6	0	35	91	0.146341	1	0.734849		7	-16.8112	6	0	35	37	0.146341	1	0.551282		7	-22.4305	5	1	29	128	0.147059	0.992248	0.815951		7	-22.4305	5	1	29	88	0.147059	0.988764	0.756098
8	-17.4755	7	0	34	91	0.170732	1	0.742424		8	-17.4755	7	0	34	37	0.170732	1	0.564103		8	-22.496	6	1	28	128	0.176471	0.992248	0.822086		8	-22.496	6	1	28	88	0.176471	0.988764	0.764228
9	-18.09	8	0	33	91	0.195122	1	0.75		9	-18.09	8	0	33	37	0.195122	1	0.576923		9	-23.127	6	2	28	127	0.176471	0.984496	0.815951		9	-23.127	6	2	28	87	0.176471	0.977528	0.756098
10	-18.4124	9	0	32	91	0.219512	1	0.757576		10	-18.4124	9	0	32	37	0.219512	1	0.589744		10	-23.7581	7	2	27	127	0.205882	0.984496	0.822086		10	-23.7581	7	2	27	87	0.205882	0.977528	0.764228
11	-19.5187	10	0	31	91	0.243902	1	0.765151		11	-19.5187	10	0	31	37	0.243902	1	0.602564		11	-25.6791	8	2	26	127	0.235294	0.984496	0.828221		11	-25.6791	8	2	26	87	0.235294	0.977528	0.772358
12	-20.4921	11	0	30	91	0.268293	1	0.772727		12	-20.4921	11	0	30	37	0.268293	1	0.615385		12	-26.9848	9	2	25	127	0.264706	0.984496	0.834356		12	-26.9848	9	2	25	87	0.264706	0.977528	0.780488
13	-20.8098	12	0	29	91	0.292683	1	0.780303		13	-20.8098	12	0	29	37	0.292683	1	0.628205		13	-27.0447	10	2	24	127	0.294118	0.984496	0.840491		13	-27.0447	10	2	24	87	0.294118	0.977528	0.788618
14	-21.313	13	0	28	91	0.317073	1	0.787879		14	-21.313	13	0	28	37	0.317073	1	0.641026		14	-27.1686	11	2	23	127	0.323529	0.984496	0.846626		14	-27.1686	11	2	23	87	0.323529	0.977528	0.796748
15	-22.8894	14	0	27	91	0.341463	1	0.795454		15	-22.8894	14	0	27	37	0.341463	1	0.653846		15	-27.5485	12	2	22	127	0.352941	0.984496	0.852761		15	-27.5485	12	2	22	87	0.352941	0.977528	0.804878
16	-27.9518	14	1	27	90	0.341463	0.989011	0.787879		16	-28.1789	15	0	26	37	0.365854	1	0.666667		16	-28.1883	13	2	21	127	0.382353	0.984496	0.858896		16	-28.1883	13	2	21	87	0.382353	0.977528	0.813008
17	-28.1789	15	1	26	90	0.365854	0.989011	0.795454		17	-29.6405	16	0	25	37	0.390244	1	0.679487		17	-28.3972	14	2	20	127	0.411765	0.984496	0.865031		17	-28.3972	14	2	20	87	0.411765	0.977528	0.821138
18	-29.6405	16	1	25	90	0.390244	0.989011	0.80303		18	-29.7746	17	0	24	37	0.414634	1	0.692308		18	-28.4717	14	3	20	126	0.411765	0.976744	0.858896		18	-28.4717	14	3	20	86	0.411765	0.966292	0.813008
19	-29.7746	17	1	24	90	0.414634	0.989011	0.810606		19	-30.044	18	0	23	37	0.439024	1	0.705128		19	-28.6949	15	3	19	126	0.441176	0.976744	0.865031		19	-28.6949	15	3	19	86	0.441176	0.966292	0.821138
20	-30.044	18	1	23	90	0.439024	0.989011	0.818182		20	-30.5175	19	0	22	37	0.463415	1	0.717949		20	-28.742	15	4	19	125	0.441176	0.968992	0.858896		20	-28.742	15	4	19	85	0.441176	0.955056	0.813008
21	-30.3521	18	2	23	89	0.439024	0.978022	0.810606		21	-30.5774	20	0	21	37	0.487805	1	0.730769		21	-29.0686	16	4	18	125	0.470588	0.968992	0.865031		21	-29.0686	16	4	18	85	0.470588	0.955056	0.821138
22	-30.4722	18	3	23	88	0.439024	0.967033	0.80303		22	-30.985	21	0	20	37	0.512195	1	0.74359		22	-29.2199	17	4	17	125	0.5	0.968992	0.871166		22	-29.2199	17	4	17	85	0.5	0.955056	0.829268
23	-30.5175	19	3	22	88	0.463415	0.967033	0.810606		23	-31.0962	21	1	20	36	0.512195	0.972973	0.730769		23	-29.319	18	4	16	125	0.529412	0.968992	0.877301		23	-29.319	18	4	16	85	0.529412	0.955056	0.837398
24	-30.5218	19	4	22	87	0.463415	0.956044	0.80303		24	-31.1085	22	1	19	36	0.536585	0.972973	0.74359		24	-29.5998	19	4	15	125	0.558824	0.968992	0.883436		24	-29.5998	19	4	15	85	0.558824	0.955056	0.845529
25	-30.5774	20	4	21	87	0.487805	0.956044	0.810606		25	-31.2192	22	2	19	35	0.536585	0.945946	0.730769		25	-29.7213	20	4	14	125	0.588235	0.968992	0.889571		25	-29.7213	20	4	14	85	0.588235	0.955056	0.853658
26	-30.9368	20	5	21	86	0.487805	0.945055	0.80303		26	-31.2203	22	3	19	34	0.536585	0.918919	0.717949		26	-29.9676	20	5	14	124	0.588235	0.96124	0.883436		26	-29.9676	20	5	14	84	0.588235	0.94382	0.845529
27	-30.985	21	5	20	86	0.512195	0.945055	0.810606		27	-31.2252	23	3	18	34	0.560976	0.918919	0.730769		27	-30.1449	21	5	13	124	0.617647	0.96124	0.889571		27	-30.1449	21	5	13	84	0.617647	0.94382	0.853658
28	-31.0962	21	6	20	85	0.512195	0.934066	0.80303		28	-31.3062	23	4	18	33	0.560976	0.891892	0.717949		28	-30.5845	21	6	13	123	0.617647	0.953488	0.883436		28	-30.6727	21	6	13	83	0.617647	0.932584	0.845529
29	-31.0989	21	7	20	84	0.512195	0.923077	0.795454		29	-31.3352	23	5	18	32	0.560976	0.864865	0.705128		29	-30.6727	21	7	13	122	0.617647	0.945736	0.877301		29	-31.0887	21	7	13	82	0.617647	0.921348	0.837398
30	-31.1085	22	7	19	84	0.536585	0.923077	0.80303		30	-31.3475	24	5	17	32	0.585366	0.864865	0.717949		30	-31.0887	21	8	13	121	0.617647	0.937984	0.871166		30	-31.1887	22	7	12	82	0.647059	0.921348	0.845529
31	-31.2192	22	8	19	83	0.536585	0.912088	0.795454		31	-31.4163	24	6	17	31	0.585366	0.837838	0.705128		31	-31.1887	22	8	12	121	0.647059	0.937984	0.877301		31	-31.2118	23	7	11	82	0.676471	0.921348	0.853658
32	-31.2203	22	9	19	82	0.536585	0.901099	0.787879		32	-31.4245	25	6	16	31	0.609756	0.837838	0.717949		32	-31.2118	23	8	11	121	0.676471	0.937984	0.883436		32	-31.2653	23	8	11	81	0.676471	0.910112	0.845529
33	-31.2252	23	9	18	82	0.560976	0.901099	0.795454		33	-31.4423	25	7	16	30	0.609756	0.810811	0.705128		33	-31.2653	23	9	11	120	0.676471	0.930233	0.877301		33	-31.2964	24	8	10	81	0.705882	0.910112	0.853658
34	-31.3062	23	10	18	81	0.560976	0.89011	0.787879		34	-31.5209	25	8	16	29	0.609756	0.783784	0.692308		34	-31.2964	24	9	10	120	0.705882	0.930233	0.883436		34	-31.3618	24	9	10	80	0.705882	0.898876	0.845529
35	-31.3352	23	11	18	80	0.560976	0.879121	0.780303		35	-31.5339	26	8	15	29	0.634146	0.783784	0.705128		35	-31.3618	24	10	10	119	0.705882	0.922481	0.877301		35	-31.3927	25	9	9	80	0.735294	0.898876	0.853658
36	-31.3475	24	11	17	80	0.585366	0.879121	0.787879		36	-31.5475	27	8	14	29	0.658537	0.783784	0.717949		36	-31.3927	25	10	9	119	0.735294	0.922481	0.883436		36	-31.5691	25	10	9	79	0.735294	0.88764	0.845529
37	-31.3706	24	12	17	79	0.585366	0.868132	0.780303		37	-31.6371	27	9	14	28	0.658537	0.756757	0.705128		37	-31.5691	25	11	9	118	0.735294	0.914729	0.877301		37	-31.6563	26	10	8	79	0.764706	0.88764	0.853658
38	-31.4163	24	13	17	78	0.585366	0.857143	0.772727		38	-31.6673	27	10	14	27	0.658537	0.72973	0.692308		38	-31.6563	26	11	8	118	0.764706	0.914729	0.883436		38	-31.9061	26	11	8	78	0.764706	0.876404	0.845529
39	-31.4245	25	13	16	78	0.609756	0.857143	0.780303		39	-31.7361	27	11	14	26	0.658537	0.702703	0.679487		39	-31.759	26	12	8	117	0.764706	0.906977	0.877301		39	-31.9077	26	12	8	77	0.764706	0.865169	0.837398
40	-31.4423	25	14	16	77	0.609756	0.846154	0.772727		40	-31.7405	27	12	14	25	0.658537	0.675676	0.666667		40	-31.7776	26	13	8	116	0.764706	0.899225	0.871166		40	-32.0025	27	12	7	77	0.794118	0.865169	0.845529
41	-31.4656	25	15	16	76	0.609756	0.835165	0.765151		41	-31.822	28	12	13	25	0.682927	0.675676	0.679487		41	-31.9061	26	14	8	115	0.764706	0.891473	0.865031		41	-32.2606	28	12	6	77	0.823529	0.865169	0.853658
42	-31.4893	25	16	16	75	0.609756	0.824176	0.757576		42	-31.893	28	13	13	24	0.682927	0.648649	0.666667		42	-31.9077	26	15	8	114	0.764706	0.883721	0.858896		42	-32.306	28	13	6	76	0.823529	0.853933	0.845529
43	-31.5209	25	17	16	74	0.609756	0.813187	0.75		43	-31.9463	28	14	13	23	0.682927	0.621622	0.653846		43	-31.9146	26	16	8	113	0.764706	0.875969	0.852761		43	-32.3106	29	13	5	76	0.852941	0.853933	0.853658
44	-31.5221	25	18	16	73	0.609756	0.802198	0.742424		44	-32.0903	29	14	12	23	0.707317	0.621622	0.666667		44	-32.0025	27	16	7	113	0.794118	0.875969	0.858896		44	-32.3412	30	13	4	76	0.882353	0.853933	0.861789
45	-31.5339	26	18	15	73	0.634146	0.802198	0.75		45	-32.1238	30	14	11	23	0.731707	0.621622	0.679487		45	-32.2606	28	16	6	113	0.823529	0.875969	0.865031		45	-32.421	30	14	4	75	0.882353	0.842697	0.853658
46	-31.5475	27	18	14	73	0.658537	0.802198	0.757576		46	-32.1398	30	15	11	22	0.731707	0.594595	0.666667		46	-32.306	28	17	6	112	0.823529	0.868217	0.858896		46	-32.5039	30	15	4	74	0.882353	0.831461	0.845529
47	-31.6371	27	19	14	72	0.658537	0.791209	0.75		47	-32.1477	30	16	11	21	0.731707	0.567568	0.653846		47	-32.3106	29	17	5	112	0.852941	0.868217	0.865031		47	-32.6586	30	16	4	73	0.882353	0.820225	0.837398
48	-31.6673	27	20	14	71	0.658537	0.78022	0.742424		48	-32.3925	31	16	10	21	0.756098	0.567568	0.666667		48	-32.3412	30	17	4	112	0.882353	0.868217	0.871166		48	-32.8029	30	17	4	72	0.882353	0.808989	0.829268
49	-31.7361	27	21	14	70	0.658537	0.769231	0.734849		49	-32.5735	32	16	9	21	0.780488	0.567568	0.679487		49	-32.421	30	18	4	111	0.882353	0.860465	0.865031		49	-32.8631	30	18	4	71	0.882353	0.797753	0.821138
50	-31.7405	27	22	14	69	0.658537	0.758242	0.727273		50	-32.6089	33	16	8	21	0.804878	0.567568	0.692308		50	-32.5039	30	19	4	110	0.882353	0.852713	0.858896		50	-32.9428	31	18	3	71	0.911765	0.797753	0.829268
51	-31.7465	27	23	14	68	0.658537	0.747253	0.719697		51	-32.688	34	16	7	21	0.829268	0.567568	0.705128		51	-32.5493	30	20	4	109	0.882353	0.844961	0.852761		51	-33.0786	31	19	3	70	0.911765	0.786517	0.821138
52	-31.7569	27	24	14	67	0.658537	0.736264	0.712121		52	-32.8967	35	16	6	21	0.853659	0.567568	0.717949		52	-32.6586	30	21	4	108	0.882353	0.837209	0.846626		52	-33.2185	31	20	3	69	0.911765	0.775281	0.813008
53	-31.7885	27	25	14	66	0.658537	0.725275	0.704546		53	-33.139	36	16	5	21	0.878049	0.567568	0.730769		53	-32.7562	30	22	4	107	0.882353	0.829457	0.840491		53	-33.2465	32	20	2	69	0.941176	0.775281	0.821138
54	-31.8144	27	26	14	65	0.658537	0.714286	0.69697		54	-33.3303	36	17	5	20	0.878049	0.54054	0.717949		54	-32.8029	30	23	4	106	0.882353	0.821705	0.834356		54	-33.3335	32	21	2	68	0.941176	0.764045	0.813008
55	-31.822	28	26	13	65	0.682927	0.714286	0.704546		55	-33.3324	37	17	4	20	0.902439	0.54054	0.730769		55	-32.8631	30	24	4	105	0.882353	0.813953	0.828221		55	-33.4173	32	22	2	67	0.941176	0.752809	0.804878
56	-31.8249	28	27	13	64	0.682927	0.703297	0.69697		56	-33.901	38	17	3	20	0.926829	0.54054	0.74359		56	-32.9428	31	24	3	105	0.911765	0.813953	0.834356		56	-33.4522	32	23	2	66	0.941176	0.741573	0.796748
57	-31.8267	28	28	13	63	0.682927	0.692308	0.689394		57	-34.1063	39	17	2	20	0.95122	0.54054	0.75641		57	-33.0786	31	25	3	104	0.911765	0.806202	0.828221		57	-33.5359	32	24	2	65	0.941176	0.730337	0.788618
58	-31.8884	28	29	13	62	0.682927	0.681319	0.681818		58	-34.1722	40	17	1	20	0.97561	0.54054	0.769231		58	-33.0903	31	26	3	103	0.911765	0.79845	0.822086		58	-33.5648	32	25	2	64	0.941176	0.719101	0.780488
59	-31.893	28	30	13	61	0.682927	0.67033	0.674242		59	-34.8878	41	17	0	20	1	0.54054	0.782051		59	-33.1233	31	27	3	102	0.911765	0.790698	0.815951		59	-33.7302	32	26	2	63	0.941176	0.707865	0.772358
60	-31.8937	28	31	13	60	0.682927	0.659341	0.666667		60	-35.0929	41	18	0	19	1	0.513513	0.769231		60	-33.2185	31	28	3	101	0.911765	0.782946	0.809816		60	-33.7345	32	27	2	62	0.941176	0.696629	0.764228
61	-31.8943	28	32	13	59	0.682927	0.648352	0.659091		61	-35.1418	41	19	0	18	1	0.486486	0.75641		61	-33.2465	32	28	2	101	0.941176	0.782946	0.815951		61	-33.7816	32	28	2	61	0.941176	0.685393	0.756098
62	-31.9463	28	33	13	58	0.682927	0.637363	0.651515		62	-35.239	41	20	0	17	1	0.45946	0.74359		62	-33.3335	32	29	2	100	0.941176	0.775194	0.809816		62	-33.8301	32	29	2	60	0.941176	0.674157	0.747968
63	-32.0903	29	33	12	58	0.707317	0.637363	0.659091		63	-35.2917	41	21	0	16	1	0.432432	0.730769		63	-33.3385	32	30	2	99	0.941176	0.767442	0.803681		63	-33.9503	32	30	2	59	0.941176	0.662921	0.739837
64	-32.1238	30	33	11	58	0.731707	0.637363	0.666667		64	-35.4115	41	22	0	15	1	0.405405	0.717949		64	-33.4173	32	31	2	98	0.941176	0.75969	0.797546		64	-33.9609	32	31	2	58	0.941176	0.651685	0.731707
65	-32.1282	30	34	11	57	0.731707	0.626374	0.659091		65	-35.4187	41	23	0	14	1	0.378378	0.705128		65	-33.4522	32	32	2	97	0.941176	0.751938	0.791411		65	-34.1643	32	32	2	57	0.941176	0.640449	0.723577
66	-32.1398	30	35	11	56	0.731707	0.615385	0.651515		66	-35.4631	41	24	0	13	1	0.351351	0.692308		66	-33.5027	32	33	2	96	0.941176	0.744186	0.785276		66	-34.191	32	33	2	56	0.941176	0.629213	0.715447
67	-32.1477	30	36	11	55	0.731707	0.604396	0.643939		67	-35.5076	41	25	0	12	1	0.324324	0.679487		67	-33.5359	32	34	2	95	0.941176	0.736434	0.779141		67	-34.2759	33	33	1	56	0.970588	0.629213	0.723577
68	-32.1658	30	37	11	54	0.731707	0.593407	0.636364		68	-35.5669	41	26	0	11	1	0.297297	0.666667		68	-33.5648	32	35	2	94	0.941176	0.728682	0.773006		68	-34.5044	33	34	1	55	0.970588	0.617978	0.715447
69	-32.2144	30	38	11	53	0.731707	0.582418	0.628788		69	-35.6039	41	27	0	10	1	0.27027	0.653846		69	-33.5853	32	36	2	93	0.941176	0.72093	0.766871		69	-35.1997	33	35	1	54	0.970588	0.606742	0.707317
70	-32.2178	30	39	11	52	0.731707	0.571429	0.621212		70	-35.8192	41	28	0	9	1	0.243243	0.641026		70	-33.6259	32	37	2	92	0.941176	0.713178	0.760736		70	-35.219	33	36	1	53	0.970588	0.595506	0.699187
71	-32.3365	30	40	11	51	0.731707	0.56044	0.613636		71	-36.0388	41	29	0	8	1	0.216216	0.628205		71	-33.6307	32	38	2	91	0.941176	0.705426	0.754601		71	-35.2219	33	37	1	52	0.970588	0.58427	0.691057
72	-32.3925	31	40	10	51	0.756098	0.56044	0.621212		72	-36.0389	41	30	0	7	1	0.189189	0.615385		72	-33.6907	32	39	2	90	0.941176	0.697674	0.748466		72	-35.2927	33	38	1	51	0.970588	0.573034	0.682927
73	-32.4608	31	41	10	50	0.756098	0.549451	0.613636		73	-36.5898	41	31	0	6	1	0.162162	0.602564		73	-33.7302	32	40	2	89	0.941176	0.689922	0.742331		73	-35.3406	33	39	1	50	0.970588	0.561798	0.674797
74	-32.538	31	42	10	49	0.756098	0.538462	0.606061		74	-37.5994	41	32	0	5	1	0.135135	0.589744		74	-33.7345	32	41	2	88	0.941176	0.682171	0.736196		74	-35.4317	33	40	1	49	0.970588	0.550562	0.666667
75	-32.5735	32	42	9	49	0.780488	0.538462	0.613636		75	-39.4829	41	33	0	4	1	0.108108	0.576923		75	-33.7816	32	42	2	87	0.941176	0.674419	0.730061		75	-35.5397	34	40	0	49	1	0.550562	0.674797
76	-32.5892	32	43	9	48	0.780488	0.527473	0.606061		76	-45	41	37	0	0	1	0	0.525641		76	-33.8259	32	43	2	86	0.941176	0.666667	0.723926		76	-35.6546	34	41	0	48	1	0.539326	0.666667
77	-32.6081	32	44	9	47	0.780488	0.516484	0.598485												77	-33.8297	32	44	2	85	0.941176	0.658915	0.717791		77	-35.7148	34	42	0	47	1	0.52809	0.658537
78	-32.6089	33	44	8	47	0.804878	0.516484	0.606061												78	-33.8301	32	45	2	84	0.941176	0.651163	0.711656		78	-35.7413	34	43	0	46	1	0.516854	0.650406
79	-32.6583	33	45	8	46	0.804878	0.505495	0.598485												79	-33.8382	32	46	2	83	0.941176	0.643411	0.705522		79	-35.7561	34	44	0	45	1	0.505618	0.642276
80	-32.688	34	45	7	46	0.829268	0.505495	0.606061												80	-33.8449	32	47	2	82	0.941176	0.635659	0.699387		80	-35.7905	34	45	0	44	1	0.494382	0.634146
81	-32.7925	34	46	7	45	0.829268	0.494505	0.598485												81	-33.8771	32	48	2	81	0.941176	0.627907	0.693252		81	-35.7922	34	46	0	43	1	0.483146	0.626016
82	-32.8571	34	47	7	44	0.829268	0.483516	0.590909												82	-33.9432	32	49	2	80	0.941176	0.620155	0.687117		82	-35.849	34	47	0	42	1	0.47191	0.617886
83	-32.8967	35	47	6	44	0.853659	0.483516	0.598485												83	-33.9503	32	50	2	79	0.941176	0.612403	0.680982		83	-36.0168	34	48	0	41	1	0.460674	0.609756
84	-33.0922	35	48	6	43	0.853659	0.472527	0.590909												84	-33.9609	32	51	2	78	0.941176	0.604651	0.674847		84	-36.0716	34	49	0	40	1	0.449438	0.601626
85	-33.1322	35	49	6	42	0.853659	0.461538	0.583333												85	-34.006	32	52	2	77	0.941176	0.596899	0.668712		85	-36.212	34	50	0	39	1	0.438202	0.593496
86	-33.139	36	49	5	42	0.878049	0.461538	0.590909												86	-34.0895	32	53	2	76	0.941176	0.589147	0.662577		86	-36.4889	34	51	0	38	1	0.426966	0.585366
87	-33.1932	36	50	5	41	0.878049	0.450549	0.583333												87	-34.0907	32	54	2	75	0.941176	0.581395	0.656442		87	-36.5481	34	52	0	37	1	0.41573	0.577236
88	-33.2104	36	51	5	40	0.878049	0.43956	0.575758												88	-34.1643	32	55	2	74	0.941176	0.573643	0.650307		88	-36.5649	34	53	0	36	1	0.404494	0.569106
89	-33.3069	36	52	5	39	0.878049	0.428571	0.568182												89	-34.1757	32	56	2	73	0.941176	0.565891	0.644172		89	-36.7024	34	54	0	35	1	0.393258	0.560976
90	-33.3303	36	53	5	38	0.878049	0.417582	0.560606												90	-34.1796	32	57	2	72	0.941176	0.55814	0.638037		90	-36.7255	34	55	0	34	1	0.382022	0.552845
91	-33.3324	37	53	4	38	0.902439	0.417582	0.568182												91	-34.191	32	58	2	71	0.941176	0.550388	0.631902		91	-36.911	34	56	0	33	1	0.370787	0.544715
92	-33.3909	37	54	4	37	0.902439	0.406593	0.560606												92	-34.2633	32	59	2	70	0.941176	0.542636	0.625767		92	-37.0142	34	57	0	32	1	0.359551	0.536585
93	-33.4114	37	55	4	36	0.902439	0.395604	0.55303												93	-34.2668	32	60	2	69	0.941176	0.534884	0.619632		93	-37.2731	34	58	0	31	1	0.348315	0.528455
94	-33.436	37	56	4	35	0.902439	0.384615	0.545454												94	-34.2759	33	60	1	69	0.970588	0.534884	0.625767		94	-37.3222	34	59	0	30	1	0.337079	0.520325
95	-33.4377	37	57	4	34	0.902439	0.373626	0.537879												95	-34.3354	33	61	1	68	0.970588	0.527132	0.619632		95	-37.372	34	60	0	29	1	0.325843	0.512195
96	-33.4609	37	58	4	33	0.902439	0.362637	0.530303												96	-34.4009	33	62	1	67	0.970588	0.51938	0.613497		96	-37.414	34	61	0	28	1	0.314607	0.504065
97	-33.5931	37	59	4	32	0.902439	0.351648	0.522727												97	-34.4059	33	63	1	66	0.970588	0.511628	0.607362		97	-37.4958	34	62	0	27	1	0.303371	0.495935
98	-33.6141	37	60	4	31	0.902439	0.340659	0.515151												98	-34.409	33	64	1	65	0.970588	0.503876	0.601227		98	-37.6956	34	63	0	26	1	0.292135	0.487805
99	-33.6371	37	61	4	30	0.902439	0.32967	0.507576												99	-34.4551	33	65	1	64	0.970588	0.496124	0.595092		99	-37.7569	34	64	0	25	1	0.280899	0.479675
100	-33.6747	37	62	4	29	0.902439	0.318681	0.5												100	-34.4832	33	66	1	63	0.970588	0.488372	0.588957		100	-37.926	34	65	0	24	1	0.269663	0.471545
101	-33.7764	37	63	4	28	0.902439	0.307692	0.492424												101	-34.5044	33	67	1	62	0.970588	0.48062	0.582822		101	-37.9934	34	66	0	23	1	0.258427	0.463415
102	-33.8535	37	64	4	27	0.902439	0.296703	0.484849												102	-34.5333	33	68	1	61	0.970588	0.472868	0.576687		102	-38.04	34	67	0	22	1	0.247191	0.455285
103	-33.901	38	64	3	27	0.926829	0.296703	0.492424												103	-34.583	33	69	1	60	0.970588	0.465116	0.570552		103	-38.0498	34	68	0	21	1	0.235955	0.447155
104	-33.9041	38	65	3	26	0.926829	0.285714	0.484849												104	-34.7226	33	70	1	59	0.970588	0.457364	0.564417		104	-38.3074	34	69	0	20	1	0.224719	0.439024
105	-34.1063	39	65	2	26	0.95122	0.285714	0.492424												105	-34.7261	33	71	1	58	0.970588	0.449612	0.558282		105	-38.3092	34	70	0	19	1	0.213483	0.430894
106	-34.1722	40	65	1	26	0.97561	0.285714	0.5												106	-34.8051	33	72	1	57	0.970588	0.44186	0.552147		106	-38.4236	34	71	0	18	1	0.202247	0.422764
107	-34.4589	40	66	1	25	0.97561	0.274725	0.492424												107	-34.837	33	73	1	56	0.970588	0.434109	0.546012		107	-38.5372	34	72	0	17	1	0.191011	0.414634
108	-34.4725	40	67	1	24	0.97561	0.263736	0.484849												108	-34.9063	33	74	1	55	0.970588	0.426357	0.539877		108	-38.5871	34	73	0	16	1	0.179775	0.406504
109	-34.627	40	68	1	23	0.97561	0.252747	0.477273												109	-35.1997	33	75	1	54	0.970588	0.418605	0.533742		109	-38.8142	34	74	0	15	1	0.168539	0.398374
110	-34.6546	40	69	1	22	0.97561	0.241758	0.469697												110	-35.219	33	76	1	53	0.970588	0.410853	0.527607		110	-38.8309	34	75	0	14	1	0.157303	0.390244
111	-34.7519	40	70	1	21	0.97561	0.230769	0.462121												111	-35.2219	33	77	1	52	0.970588	0.403101	0.521472		111	-39.1023	34	76	0	13	1	0.146067	0.382114
112	-34.8878	41	70	0	21	1	0.230769	0.469697												112	-35.2927	33	78	1	51	0.970588	0.395349	0.515337		112	-39.3975	34	77	0	12	1	0.134831	0.373984
113	-35.0929	41	71	0	20	1	0.21978	0.462121												113	-35.3406	33	79	1	50	0.970588	0.387597	0.509203		113	-39.5234	34	78	0	11	1	0.123596	0.365854
114	-35.1418	41	72	0	19	1	0.208791	0.454545												114	-35.4317	33	80	1	49	0.970588	0.379845	0.503068		114	-39.5944	34	79	0	10	1	0.11236	0.357724
115	-35.2314	41	73	0	18	1	0.197802	0.44697												115	-35.5397	34	80	0	49	1	0.379845	0.509203		115	-39.6386	34	80	0	9	1	0.101124	0.349594
116	-35.239	41	74	0	17	1	0.186813	0.439394												116	-35.6546	34	81	0	48	1	0.372093	0.503068		116	-39.8323	34	81	0	8	1	0.0898876	0.341463
117	-35.2917	41	75	0	16	1	0.175824	0.431818												117	-35.7148	34	82	0	47	1	0.364341	0.496932		117	-40.0169	34	82	0	7	1	0.0786517	0.333333
118	-35.4115	41	76	0	15	1	0.164835	0.424242												118	-35.7413	34	83	0	46	1	0.356589	0.490797		118	-41.0927	34	83	0	6	1	0.0674157	0.325203
119	-35.4187	41	77	0	14	1	0.153846	0.416667												119	-35.7561	34	84	0	45	1	0.348837	0.484663		119	-42.0081	34	84	0	5	1	0.0561798	0.317073
120	-35.4631	41	78	0	13	1	0.142857	0.409091												120	-35.7905	34	85	0	44	1	0.341085	0.478528		120	-42.0454	34	85	0	4	1	0.0449438	0.308943
121	-35.5076	41	79	0	12	1	0.131868	0.401515												121	-35.7922	34	86	0	43	1	0.333333	0.472393		121	-44.5553	34	86	0	3	1	0.0337079	0.300813
122	-35.5669	41	80	0	11	1	0.120879	0.393939												122	-35.849	34	87	0	42	1	0.325581	0.466258		122	-45	34	89	0	0	1	0	0.276423
123	-35.6039	41	81	0	10	1	0.10989	0.386364												123	-36.0168	34	88	0	41	1	0.317829	0.460123
124	-35.8192	41	82	0	9	1	0.0989011	0.378788												124	-36.0716	34	89	0	40	1	0.310078	0.453988
125	-36.0388	41	83	0	8	1	0.0879121	0.371212												125	-36.212	34	90	0	39	1	0.302326	0.447853
126	-36.0389	41	84	0	7	1	0.0769231	0.363636												126	-36.4889	34	91	0	38	1	0.294574	0.441718
127	-36.5898	41	85	0	6	1	0.0659341	0.356061												127	-36.5481	34	92	0	37	1	0.286822	0.435583
128	-37.5994	41	86	0	5	1	0.0549451	0.348485												128	-36.5649	34	93	0	36	1	0.27907	0.429448
129	-39.4829	41	87	0	4	1	0.043956	0.340909												129	-36.7024	34	94	0	35	1	0.271318	0.423313
130	-45	41	91	0	0	1	0	0.310606												130	-36.7255	34	95	0	34	1	0.263566	0.417178
																				131	-36.911	34	96	0	33	1	0.255814	0.411043
																				132	-37.0142	34	97	0	32	1	0.248062	0.404908
																				133	-37.2731	34	98	0	31	1	0.24031	0.398773
																				134	-37.3222	34	99	0	30	1	0.232558	0.392638
																				135	-37.372	34	100	0	29	1	0.224806	0.386503
																				136	-37.414	34	101	0	28	1	0.217054	0.380368
																				137	-37.4958	34	102	0	27	1	0.209302	0.374233
																				138	-37.6956	34	103	0	26	1	0.20155	0.368098
																				139	-37.7569	34	104	0	25	1	0.193798	0.361963
																				140	-37.926	34	105	0	24	1	0.186047	0.355828
																				141	-37.9934	34	106	0	23	1	0.178295	0.349693
																				142	-38.04	34	107	0	22	1	0.170543	0.343558
																				143	-38.0498	34	108	0	21	1	0.162791	0.337423
																				144	-38.3074	34	109	0	20	1	0.155039	0.331288
																				145	-38.3092	34	110	0	19	1	0.147287	0.325153
																				146	-38.4236	34	111	0	18	1	0.139535	0.319018
																				147	-38.5372	34	112	0	17	1	0.131783	0.312883
																				148	-38.5871	34	113	0	16	1	0.124031	0.306748
																				149	-38.8142	34	114	0	15	1	0.116279	0.300613
																				150	-38.8309	34	115	0	14	1	0.108527	0.294478
																				151	-39.1023	34	116	0	13	1	0.100775	0.288344
																				152	-39.3975	34	117	0	12	1	0.0930233	0.282209
																				153	-39.5234	34	118	0	11	1	0.0852713	0.276074
																				154	-39.5944	34	119	0	10	1	0.0775194	0.269939
																				155	-39.6386	34	120	0	9	1	0.0697674	0.263804
																				156	-39.8323	34	121	0	8	1	0.0620155	0.257669
																				157	-40.0169	34	122	0	7	1	0.0542636	0.251534
																				158	-41.0927	34	123	0	6	1	0.0465116	0.245399
																				159	-42.0081	34	124	0	5	1	0.0387597	0.239264
																				160	-42.0454	34	125	0	4	1	0.0310078	0.233129
																				161	-44.5553	34	126	0	3	1	0.0232558	0.226994
The rows with a grey background and bold are the cutoff values ​​that showed maximum accuracy.																				162	-45	34	129	0	0	1	0	0.208589
The row with white letters on a black background indicates the first cutoff value above Ct 35.
aThe cutoff values ​​are the observed Ct values ​​of each real-time PCR, and are listed in ascending order of Ct value.
bTP; true positive, FN; false negative, TN; true negative, FP; false positive.
cSensitivity = TP/ (TP + FN), Specificity = TN/ (FP + TN), Accuracy = (TP + TN)/ (TP +FP + FN + TN).
